# The Evolution and Developmental Expression Profile of the *PIN-FORMED* Family in *Setaria viridis*

**DOI:** 10.1101/2025.10.07.680985

**Authors:** João Marcos Fernandes-Esteves, João Travassos-Lins, Juan David Ferreira Gomes, Marcio Alves-Ferreira

**Affiliations:** Universidade Federal do Rio de Janeiro (UFRJ), Laboratório de Genética Molecular e Biotecnologia Vegetal, Rio de Janeiro, Brazil

**Keywords:** Auxin transport, PIN-FORMED, Green foxtail, C4 grasses, Gene expression, Plant development

## Abstract

Auxin is one of the major driving forces of plant development and requires careful regulation of transporter proteins to establish polar auxin transport. The *PIN-FORMED* (*PIN*) family plays a pivotal role in plant development by establishing auxin gradients that govern vascular patterning and organogenesis. However, the *PIN* family remains severely underexplored in *Setaria viridis*, a well-established model for C_4_ monocots. In this study, we identified and characterized 13 *PIN* genes in the *S. viridis* genome. Phylogenetic and collinearity analyses revealed duplication events in the *SvPIN1, SvPIN5* and *SvPIN10* subfamilies. Structural analysis uncovered unique features, including potential pseudogenization of *SvPIN5a*. Expression profiling across five developmental stages unveiled the potential developmental roles of *SvPINs*, with *SvPIN1* and *SvPIN10* paralogues predominantly expressed in shoots and panicles, *SvPIN2* and *SvPIN9* in roots, while *SvPIN5b* showed leaf-enriched expression, suggesting potential involvement in Kranz anatomy development. Hormonal treatments in callus cultures revealed auxin-mediated upregulation of *SvPIN1b, SvPIN2, SvPIN5d, SvPIN8* and *SvPIN10a*. Our findings provide significant insights into the role of *PIN* genes in *S. viridis* and other C_4_ monocots, establishing a foundation for future functional studies and offering potential targets for crop improvement through auxin transport manipulation.

**Key Message:** This study characterizes the *PIN-FORMED* auxin transporter family in the C_4_ model *Setaria viridis*, revealing gene duplication, tissue-specific expression, and hormonal regulation that may influence C_4_ traits.
