## Supplementary Table S2 for "The Evolution and Developmental Expression Profile of the *PIN-FORMED* Family in *Setaria viridis*"

### Sheet: Enrichment Analysis
p-value															fdr-value
Motif.ID	PIN1a	PIN1b	PIN1c	PIN1d	PIN2	PIN5a	PIN5b	PIN5c	PIN5d	PIN8	PIN9	PIN10a	PIN10b		Motif.ID	PIN1a	PIN1b	PIN1c	PIN1d	PIN2	PIN5a	PIN5b	PIN5c	PIN5d	PIN8	PIN9	PIN10a	PIN10b
S000478	0.546651	0.808773	0.00158698	0.0499152	0.933646	0.789467	0.780568	0.5	0.336076	0.658499	0.5	0.743161	0.132973		S000478	0.666648	0.842472	0.105799	0.694444	0.933646	0.826667	0.853079	0.645862	0.714391	0.748295	0.697336	0.812198	0.628931
S000265	0.704944	0.305853	0.926721	0.843296	0.725912	0.00505784	0.328331	0.5	0.999299	0.000217779	0.460561	0.775927	0.433716		S000265	0.776996	0.666667	0.936082	0.88178	0.797705	0.505784	0.688678	0.645862	0.999299	0.0435558	0.697336	0.834625	0.628931
S000115	0.304604	0.5	0.000203467	0.75351	0.5	0.5	0.5	0.704243	0.699433	0.5	0.5	0.673653	0.5		S000115	0.641026	0.666667	0.0406933	0.819033	0.657895	0.64766	0.688678	0.782492	0.81805	0.678804	0.697336	0.769889	0.628931
S000353	0.5	0.5	0.5	0.567802	0.543307	0.00321991	0.507534	0.51346	0.508281	0.549162	0.5	0.0652675	0.5		S000353	0.641026	0.666667	0.645161	0.732647	0.683405	0.505784	0.688678	0.645862	0.714391	0.702491	0.697336	0.660568	0.628931
S000020	0.568414	0.175347	0.567643	0.225143	0.61352	0.5	0.578237	0.5	0.578977	0.619266	0.203628	0.551733	0.5		S000020	0.668723	0.666667	0.675766	0.694444	0.72606	0.64766	0.727571	0.645862	0.747067	0.732859	0.697336	0.684508	0.628931
S000181	0.535303	0.138003	0.534527	0.182119	0.580771	0.5	0.545184	0.5	0.545929	0.58658	0.16291	0.518546	0.534527		S000181	0.660867	0.666667	0.65991	0.694444	0.707061	0.64766	0.708031	0.645862	0.727906	0.702491	0.697336	0.660568	0.644009
S000439	0.624218	0.250019	0.62346	0.308177	0.668302	0.5	0.633855	0.5	0.634581	0.279475	0.283348	0.5	0.62346		S000439	0.709338	0.666667	0.720764	0.694444	0.755143	0.64766	0.754589	0.645862	0.783433	0.678804	0.697336	0.660568	0.700517
S000449	0.34406	0.213668	0.0183334	0.429245	0.187766	0.464749	0.979499	0.693928	0.967819	0.873951	0.101024	0.784548	0.418039		S000449	0.641026	0.666667	0.594716	0.694444	0.657895	0.64766	0.979499	0.775339	0.98757	0.900981	0.697336	0.834625	0.628931
S000383	0.495886	0.5	0.494539	0.5	0.574817	0.5	0.513065	0.804394	0.514361	0.584834	0.5	0.5	0.0485398		S000383	0.641026	0.666667	0.645161	0.694444	0.707061	0.64766	0.688678	0.833569	0.714391	0.702491	0.697336	0.660568	0.628931
S000409	0.377519	0.212955	0.5	0.5	0.5	0.5	0.5	0.676384	0.5	0.5	0.260134	0.849617	0.5		S000409	0.641026	0.666667	0.645161	0.694444	0.657895	0.64766	0.688678	0.768618	0.714391	0.678804	0.697336	0.858199	0.628931
S000502	0.767	0.0217173	0.308606	0.5	0.933646	0.789467	0.780568	0.348808	0.781576	0.5	0.00179556	0.509124	0.54492		S000502	0.807369	0.666667	0.645161	0.694444	0.933646	0.826667	0.853079	0.645862	0.854181	0.678804	0.0718224	0.660568	0.648714
S000176	0.208795	0.466271	0.206748	0.5	0.677328	0.754158	0.574755	0.752592	0.741372	0.5	0.124126	0.826035	0.206748		S000176	0.641026	0.666667	0.645161	0.694444	0.761042	0.802296	0.727571	0.793515	0.837708	0.678804	0.697336	0.856405	0.628931
S000125	0.497628	0.5	0.0762174	0.5	0.543307	0.514192	0.5	0.51346	0.508281	0.549162	0.551723	0.5	0.496851		S000125	0.641026	0.666667	0.645161	0.694444	0.683405	0.64766	0.688678	0.645862	0.714391	0.702491	0.712361	0.660568	0.628931
S000408	0.0595197	0.5	0.223479	0.5	0.5	0.815526	0.535807	0.5	0.810821	0.842398	0.327644	0.489568	0.517313		S000408	0.641026	0.666667	0.645161	0.694444	0.657895	0.843808	0.708031	0.645862	0.876563	0.882092	0.697336	0.660568	0.644009
S000144	0.370926	0.90586	0.366224	0.31716	0.857932	0.297577	0.931454	0.734842	4.05785e-05	0.5	0.776122	0.557874	0.5		S000144	0.641026	0.91501	0.645161	0.694444	0.89873	0.64766	0.940863	0.788449	0.00202892	0.678804	0.830077	0.684508	0.628931
S000174	0.830791	0.633797	0.0954165	0.439695	0.657043	0.5	0.59764	0.11667	0.598904	0.398511	0.869934	0.5	0.28987		S000174	0.852093	0.720349	0.645161	0.694444	0.750906	0.64766	0.740947	0.645862	0.758106	0.678804	0.887688	0.660568	0.628931
S000407	0.370926	0.90586	0.366224	0.31716	0.857932	0.297577	0.931454	0.734842	4.05785e-05	0.5	0.776122	0.557874	0.5		S000407	0.641026	0.91501	0.645161	0.694444	0.89873	0.64766	0.940863	0.788449	0.00202892	0.678804	0.830077	0.684508	0.628931
S000413	0.830791	0.633797	0.0954165	0.439695	0.657043	0.5	0.59764	0.11667	0.598904	0.398511	0.869934	0.5	0.28987		S000413	0.852093	0.720349	0.645161	0.694444	0.750906	0.64766	0.740947	0.645862	0.758106	0.678804	0.887688	0.660568	0.628931
S000454	0.448487	0.5	0.98967	0.72554	0.306885	0.333421	0.09157	0.731689	0.793546	0.63018	0.945864	9.7e-05	0.339851		S000454	0.641026	0.666667	0.98967	0.815174	0.657895	0.64766	0.688678	0.788449	0.86255	0.737053	0.955418	0.0193903	0.628931
S000070	0.5	0.195312	0.5	0.5	0.5	0.5	0.5	0.5	0.5	0.5	0.5	0.157848	0.5		S000070	0.641026	0.666667	0.645161	0.694444	0.657895	0.64766	0.688678	0.645862	0.714391	0.678804	0.697336	0.660568	0.628931
S000493	0.150639	0.0041946	0.811161	0.0280086	0.0312855	0.984442	0.843384	0.398079	0.995812	0.5	0.704252	0.756047	0.5		S000493	0.641026	0.441726	0.858371	0.49437	0.657895	0.984442	0.891076	0.645862	0.999299	0.678804	0.795765	0.82179	0.628931
S000130	0.240128	0.00441726	0.647296	0.0104418	0.308075	0.663937	0.657566	0.663238	0.658282	0.697002	0.699398	0.63181	0.647296		S000130	0.641026	0.441726	0.729087	0.208836	0.657895	0.758785	0.769083	0.757986	0.797918	0.774447	0.79477	0.743306	0.713063
S000415	0.855828	0.0219655	0.657313	0.000852893	0.115448	0.5	0.875855	0.159457	0.00146622	0.939323	0.837583	0.99819	0.990694		S000415	0.873294	0.666667	0.734428	0.0495728	0.657895	0.64766	0.912349	0.645862	0.0325827	0.94761	0.873482	0.99819	0.990694
S000292	0.430198	0.513565	0.648887	0.5	0.551151	0.473872	0.112089	0.471932	0.458226	0.566592	0.957121	0.38677	0.428166		S000292	0.641026	0.675744	0.729087	0.694444	0.688939	0.64766	0.688678	0.645862	0.714391	0.702491	0.96193	0.660568	0.628931
S000028	0.201479	0.941272	0.937586	0.447183	0.151402	0.038939	0.910724	0.954918	0.34539	0.557279	0.838543	0.0018313	0.400679		S000028	0.641026	0.941272	0.942298	0.694444	0.657895	0.64766	0.938891	0.959717	0.714391	0.702491	0.873482	0.0959729	0.628931
S000205	0.430198	0.513565	0.5	0.615127	0.878237	0.684665	0.671089	0.5	0.0103559	0.752115	0.00887579	0.5	0.648887		S000205	0.641026	0.675744	0.645161	0.742726	0.910091	0.771338	0.780336	0.645862	0.159321	0.806605	0.253594	0.660568	0.713063
S000229	0.34192	0.372353	0.5	0.410406	0.5	0.5	0.5	0.5	0.352151	0.5	0.5	0.5	0.5		S000229	0.641026	0.666667	0.645161	0.694444	0.657895	0.64766	0.688678	0.645862	0.714391	0.678804	0.697336	0.660568	0.628931
S000235	0.5	0.067403	0.5	0.5	0.5	0.5	0.5	0.5	0.5	0.5	0.5	0.5	0.5		S000235	0.641026	0.666667	0.645161	0.694444	0.657895	0.64766	0.688678	0.645862	0.714391	0.678804	0.697336	0.660568	0.628931
S000394	0.497628	0.5	0.5	0.00967936	0.543307	0.514192	0.507534	0.5	0.5	0.549162	0.551723	0.5	0.5		S000394	0.641026	0.666667	0.645161	0.208836	0.683405	0.64766	0.688678	0.645862	0.714391	0.702491	0.712361	0.660568	0.628931
S000482	0.5	0.177317	0.257636	0.911013	0.583325	0.5	0.5	0.504509	0.134841	0.89519	0.5	0.418435	0.460452		S000482	0.641026	0.666667	0.645161	0.934372	0.707061	0.64766	0.688678	0.645862	0.714391	0.91346	0.697336	0.660568	0.628931
S000334	0.5	0.067403	0.5	0.5	0.5	0.5	0.5	0.5	0.5	0.5	0.5	0.5	0.5		S000334	0.641026	0.666667	0.645161	0.694444	0.657895	0.64766	0.688678	0.645862	0.714391	0.678804	0.697336	0.660568	0.628931
S000425	0.5	0.067403	0.5	0.5	0.5	0.5	0.5	0.5	0.5	0.5	0.5	0.5	0.5		S000425	0.641026	0.666667	0.645161	0.694444	0.657895	0.64766	0.688678	0.645862	0.714391	0.678804	0.697336	0.660568	0.628931
S000414	0.546651	0.194247	0.54492	0.134462	0.5	0.5	0.915476	0.348808	0.000307391	0.936383	0.5	0.900319	0.76592		S000414	0.666648	0.666667	0.668613	0.694444	0.657895	0.64766	0.93895	0.645862	0.0122956	0.94761	0.697336	0.904843	0.7937
S000377	0.568414	0.5	0.5	0.00149682	0.61352	0.5	0.5	0.584103	0.578977	0.5	0.621777	0.551733	0.567643		S000377	0.668723	0.666667	0.645161	0.0498938	0.72606	0.64766	0.688678	0.691933	0.747067	0.678804	0.740211	0.684508	0.66005
S000053	0.568414	0.5	0.5	0.00149682	0.61352	0.5	0.5	0.584103	0.578977	0.5	0.621777	0.551733	0.567643		S000053	0.668723	0.666667	0.645161	0.0498938	0.72606	0.64766	0.688678	0.691933	0.747067	0.678804	0.740211	0.684508	0.66005
S000024	0.756411	0.79915	0.5	0.0429584	0.630235	0.150101	0.5	0.565106	0.771301	0.642705	0.0951921	0.5	0.528097		S000024	0.800435	0.84121	0.645161	0.660898	0.737117	0.64766	0.688678	0.689153	0.847584	0.740733	0.697336	0.660568	0.644009
S000447	0.5	0.607068	0.5	0.10791	0.905907	0.203905	0.179761	0.845046	0.986457	0.585506	0.115974	0.101629	0.584571		S000447	0.641026	0.720349	0.645161	0.694444	0.919702	0.64766	0.688678	0.864235	0.996422	0.702491	0.697336	0.660568	0.675805
S000314	0.820503	0.76886	0.359423	0.745884	0.5	0.925452	0.5	0.58048	5.15382e-06	0.69268	0.555852	0.0840269	0.687212		S000314	0.852093	0.826731	0.645161	0.815174	0.657895	0.9348	0.688678	0.691933	0.000515382	0.773944	0.712361	0.660568	0.740593
S000494	0.5	0.661397	0.592384	0.738137	0.481511	0.40496	0.38784	0.816027	0.61722	0.857272	0.5	0.00191946	0.360811		S000494	0.641026	0.747342	0.695706	0.815174	0.657895	0.64766	0.688678	0.841265	0.767115	0.892992	0.697336	0.0959729	0.628931
S000252	0.724351	0.5	0.723644	0.5	0.0300172	0.739292	0.110092	0.391408	0.5	0.5	0.772232	0.0825736	0.723644		S000252	0.778872	0.666667	0.778112	0.694444	0.657895	0.797746	0.688678	0.645862	0.714391	0.678804	0.830077	0.660568	0.761731
S000142	0.5	0.0733922	0.66896	0.734892	0.712504	0.685373	0.0564355	0.684683	0.679799	0.717892	0.0118991	0.248352	0.66896		S000142	0.641026	0.666667	0.739182	0.815174	0.787297	0.771338	0.5759	0.769307	0.808705	0.793251	0.297477	0.660568	0.72713
S000310	0.5	0.485636	0.5	0.5	0.5	0.5	0.000946396	0.5	0.5	0.505709	0.508281	0.5	0.453395		S000310	0.641026	0.666667	0.645161	0.694444	0.657895	0.64766	0.0553334	0.645862	0.714391	0.678804	0.697336	0.660568	0.628931
S000457	0.467311	0.25951	0.5	0.5	0.865846	0.522574	0.0159181	0.959977	0.902139	0.636873	0.489875	0.00668519	0.636508		S000457	0.641026	0.666667	0.645161	0.694444	0.901923	0.64766	0.243889	0.959977	0.93004	0.740549	0.697336	0.22284	0.707231
S000390	0.663468	0.530021	0.835171	0.5	0.884216	0.5	0.0120401	0.853852	0.942335	0.582806	0.000461734	0.206209	0.44444		S000390	0.74547	0.679514	0.873548	0.694444	0.911563	0.64766	0.215555	0.864235	0.966497	0.702491	0.0307823	0.660568	0.628931
S000430	0.5	0.42458	0.000631306	0.744272	0.707571	0.661671	0.86155	0.5	0.379135	0.889213	0.0874467	0.842322	0.354827		S000430	0.641026	0.666667	0.0631306	0.815174	0.78619	0.758785	0.902147	0.645862	0.714391	0.912013	0.697336	0.856755	0.628931
S000462	0.710951	0.5	0.861359	0.508216	0.905237	0.742502	0.00110667	0.741142	0.333287	0.0567113	0.459565	0.843904	0.302332		S000462	0.776996	0.666667	0.887999	0.696186	0.919702	0.797746	0.0553334	0.788449	0.714391	0.678804	0.697336	0.856755	0.628931
S000468	0.710951	0.5	0.861359	0.508216	0.905237	0.742502	0.00110667	0.741142	0.333287	0.0567113	0.459565	0.843904	0.302332		S000468	0.776996	0.666667	0.887999	0.696186	0.919702	0.797746	0.0553334	0.788449	0.714391	0.678804	0.697336	0.856755	0.628931
S000198	0.379196	0.745702	0.493179	0.950292	0.49913	0.686491	0.428007	0.855593	0.5	0.00166222	0.543612	0.5	0.375437		S000198	0.641026	0.814975	0.645161	0.95921	0.657895	0.771338	0.688678	0.864235	0.714391	0.166222	0.712361	0.660568	0.628931
S000453	0.5	0.5	0.5	0.744272	0.5	0.5	0.5	0.5	0.5	0.0213392	0.238926	0.606631	0.853988		S000453	0.641026	0.666667	0.645161	0.815174	0.657895	0.64766	0.688678	0.645862	0.714391	0.678804	0.697336	0.722179	0.875885
S000132	0.535303	0.138003	0.534527	0.605045	0.153345	0.551819	0.545184	0.122152	0.545929	0.58658	0.16291	0.518546	0.534527		S000132	0.660867	0.666667	0.65991	0.73786	0.657895	0.664843	0.708031	0.645862	0.727906	0.702491	0.697336	0.660568	0.644009
S000461	0.880418	0.5	0.879911	0.594828	0.12977	0.720608	0.0195111	0.237497	0.887258	0.0455296	0.559204	0.668736	0.5		S000461	0.884842	0.666667	0.897869	0.73786	0.657895	0.789975	0.243889	0.645862	0.919439	0.678804	0.712361	0.769889	0.628931
S000467	0.880418	0.5	0.879911	0.594828	0.12977	0.720608	0.0195111	0.237497	0.887258	0.0455296	0.559204	0.668736	0.5		S000467	0.884842	0.666667	0.897869	0.73786	0.657895	0.789975	0.243889	0.645862	0.919439	0.678804	0.712361	0.769889	0.628931
S000245	0.479766	0.271547	0.64713	0.954414	0.630141	0.119579	0.812063	0.366767	0.67887	0.114357	0.0582809	0.424187	0.953721		S000245	0.641026	0.666667	0.729087	0.95921	0.737117	0.64766	0.869286	0.645862	0.808705	0.678804	0.697336	0.660568	0.963355
S000401	0.5	0.195312	0.169891	0.5	0.5	0.5	0.5	0.5	0.5	0.5	0.5	0.5	0.5		S000401	0.641026	0.666667	0.645161	0.694444	0.657895	0.64766	0.688678	0.645862	0.714391	0.678804	0.697336	0.660568	0.628931
S000506	0.476349	0.0430416	0.720302	0.930323	0.05581	0.745892	0.498545	0.511833	0.263076	0.359716	0.596905	0.5	0.890869		S000506	0.641026	0.666667	0.778112	0.94449	0.657895	0.797746	0.688678	0.645862	0.714391	0.678804	0.727933	0.660568	0.90905
S000507	0.313343	0.379043	0.598307	0.887799	0.409839	0.627378	0.616277	0.132435	0.000440895	0.684152	0.688196	0.826431	0.598307		S000507	0.641026	0.666667	0.695706	0.915257	0.657895	0.729509	0.742503	0.645862	0.0146965	0.76871	0.78651	0.856405	0.679894
S000501	0.00533419	0.0170412	0.553953	0.997653	0.5	0.963274	0.959678	0.201497	0.000784286	0.996773	0.909568	0.342002	0.0146851		S000501	0.355613	0.666667	0.671458	0.997653	0.657895	0.968115	0.964501	0.645862	0.0224082	0.996773	0.92342	0.660568	0.587403
S000483	0.786744	0.425713	0.158627	0.869531	0.843108	0.808221	0.923166	0.0210933	0.372037	0.942872	0.131303	0.5	0.0140959		S000483	0.823816	0.666667	0.645161	0.901069	0.896923	0.841897	0.940863	0.645862	0.714391	0.94761	0.697336	0.660568	0.587403
S000476	0.724351	0.417945	0.363766	0.484754	0.76496	0.5	0.733315	0.5	0.5	0.770026	0.456789	0.0825736	0.363766		S000476	0.778872	0.666667	0.645161	0.694444	0.822538	0.64766	0.828604	0.645862	0.714391	0.814555	0.697336	0.660568	0.628931
S000259	0.561081	0.5	0.5	0.5	0.5	0.5	0.578047	0.588143	0.830101	0.5	0.00813145	0.5	0.559746		S000259	0.668723	0.666667	0.645161	0.694444	0.657895	0.64766	0.727571	0.691933	0.878414	0.678804	0.253594	0.660568	0.66005
S000474	0.5	0.5	0.494539	0.846509	0.574817	0.524605	0.513065	0.0618709	0.514361	0.584834	0.102507	0.5	0.494539		S000474	0.641026	0.666667	0.645161	0.88178	0.707061	0.64766	0.688678	0.645862	0.714391	0.702491	0.697336	0.660568	0.628931
S000362	0.0496972	0.5	0.271649	0.734892	0.344006	0.297886	0.679092	0.684683	0.679799	0.5	0.5	0.5	0.66896		S000362	0.641026	0.666667	0.645161	0.815174	0.657895	0.64766	0.785078	0.769307	0.808705	0.678804	0.697336	0.660568	0.72713
S000153	0.140081	0.0621569	0.5	0.744272	0.5	0.86617	0.0435168	0.5	0.862073	0.469182	0.474933	0.842322	0.63333		S000153	0.641026	0.666667	0.645161	0.815174	0.657895	0.883847	0.511962	0.645862	0.907445	0.678804	0.697336	0.856755	0.707231
S000100	0.830791	0.633797	0.830196	0.696141	0.162306	0.5	0.311016	0.11667	0.598904	0.5	0.176934	0.817766	0.28987		S000100	0.852093	0.720349	0.873548	0.804787	0.657895	0.64766	0.688678	0.645862	0.758106	0.678804	0.697336	0.856299	0.628931
S000264	0.90117	0.789014	0.900711	0.5	0.192056	0.5	0.297899	0.311831	0.5	0.5	0.0843535	0.720547	0.5		S000264	0.90117	0.834935	0.914427	0.694444	0.657895	0.64766	0.688678	0.645862	0.714391	0.678804	0.697336	0.800608	0.628931
S000418	0.5	0.0168209	0.334134	0.5	0.411125	0.722827	0.351423	0.5	0.717429	0.421118	0.756431	0.692028	0.706913		S000418	0.641026	0.666667	0.645161	0.694444	0.657895	0.789975	0.688678	0.645862	0.829398	0.678804	0.830077	0.773216	0.752035
S000497	0.561081	0.122476	0.5	0.678027	0.5	0.589387	0.0192583	0.588143	0.830101	0.5	0.652031	0.5	0.5		S000497	0.668723	0.666667	0.645161	0.793014	0.657895	0.705853	0.243889	0.691933	0.878414	0.678804	0.753793	0.660568	0.628931
S000499	0.878879	0.633907	0.550379	0.377083	0.483607	0.39685	0.578419	0.220204	0.76175	0.319099	0.509055	0.5	0.347198		S000499	0.884842	0.720349	0.671194	0.694444	0.657895	0.64766	0.727571	0.645862	0.843565	0.678804	0.697336	0.660568	0.628931
S000378	0.339486	0.709832	0.161204	0.244414	0.204362	0.818494	0.202697	0.637734	0.974245	0.316621	0.800427	0.790502	0.161204		S000378	0.641026	0.793108	0.645161	0.694444	0.657895	0.843808	0.688678	0.739423	0.989082	0.678804	0.847013	0.83651	0.628931
S000039	0.443801	0.469406	0.440232	0.654087	0.000288285	0.520541	0.613398	0.5	0.822269	0.773827	0.857851	0.092591	0.92656		S000039	0.641026	0.666667	0.645161	0.783337	0.057657	0.64766	0.742503	0.645862	0.878414	0.814555	0.887688	0.660568	0.94067
S000199	0.5	0.591828	0.506787	0.924341	0.00430001	0.878923	0.168219	0.5	0.731431	0.0567113	0.967042	0.464326	0.5		S000199	0.641026	0.720349	0.649726	0.943205	0.351992	0.892308	0.688678	0.645862	0.834077	0.678804	0.967042	0.660568	0.628931
S000088	0.5	0.447247	0.5	0.800116	0.47176	0.5	0.748613	0.420368	0.411555	0.48193	0.486386	0.724678	0.392244		S000088	0.641026	0.666667	0.645161	0.851188	0.657895	0.64766	0.841138	0.645862	0.714391	0.678804	0.697336	0.800749	0.628931
S000149	0.454169	0.485636	0.5	0.5	0.499835	0.5	0.464047	0.5	0.5	0.505709	0.508281	0.5	0.453395		S000149	0.641026	0.666667	0.645161	0.694444	0.657895	0.64766	0.688678	0.645862	0.714391	0.678804	0.697336	0.660568	0.628931
S000392	0.624218	0.5	0.205796	0.691548	0.668302	0.5	0.633855	0.639601	0.5	0.00397093	0.676321	0.5	0.5		S000392	0.709338	0.666667	0.645161	0.804126	0.755143	0.64766	0.754589	0.739423	0.714391	0.264729	0.777381	0.660568	0.628931
S000321	0.5	0.067403	0.5	0.5	0.5	0.5	0.5	0.5	0.5	0.5	0.5	0.5	0.5		S000321	0.641026	0.666667	0.645161	0.694444	0.657895	0.64766	0.688678	0.645862	0.714391	0.678804	0.697336	0.660568	0.628931
S000254	0.5	0.5	0.334134	0.5	0.5	0.722827	0.351423	0.72216	0.717429	0.754176	0.425508	0.000230971	0.706913		S000254	0.641026	0.666667	0.645161	0.694444	0.657895	0.789975	0.688678	0.788449	0.829398	0.806605	0.697336	0.0230971	0.752035
S000402	0.5	0.5	0.496851	0.567802	0.543307	0.514192	0.0841737	0.5	0.508281	0.120303	0.551723	0.5	0.5		S000402	0.641026	0.666667	0.645161	0.732647	0.683405	0.64766	0.688678	0.645862	0.714391	0.678804	0.712361	0.660568	0.628931
S000459	0.5	0.101887	0.5	0.139208	0.543307	0.514192	0.507534	0.51346	0.508281	0.00674641	0.551723	0.5	0.5		S000459	0.641026	0.666667	0.645161	0.694444	0.683405	0.64766	0.688678	0.645862	0.714391	0.33732	0.712361	0.660568	0.628931
S000098	0.5	0.837036	0.42063	0.781025	0.110947	0.660081	0.803893	0.149263	0.00541149	0.122442	0.867939	0.5	0.963045		S000098	0.641026	0.862924	0.645161	0.83532	0.657895	0.758785	0.869073	0.645862	0.0901915	0.678804	0.887688	0.660568	0.967884
S000374	0.5	0.195312	0.5	0.227635	0.5	0.5	0.5	0.5	0.5	0.5	0.5	0.5	0.5		S000374	0.641026	0.666667	0.645161	0.694444	0.657895	0.64766	0.688678	0.645862	0.714391	0.678804	0.697336	0.660568	0.628931
S000179	0.59962	0.5	0.0243984	0.5	0.181609	0.851367	0.846522	0.345822	0.617528	0.684152	0.0639074	0.571077	0.598307		S000179	0.689218	0.666667	0.594716	0.694444	0.657895	0.873197	0.891076	0.645862	0.767115	0.76871	0.697336	0.696138	0.679894
S000137	0.707631	0.5	0.334134	0.770455	0.748999	0.722827	0.5	0.0123887	0.0914942	0.754176	0.425508	0.5	0.5		S000137	0.776996	0.666667	0.645161	0.828446	0.809729	0.789975	0.688678	0.645862	0.714391	0.806605	0.697336	0.660568	0.628931
S000391	0.5	0.5	0.647296	0.714343	0.5	0.26392	0.657566	0.663238	0.658282	0.317287	0.321352	0.217096	0.5		S000391	0.641026	0.666667	0.729087	0.815174	0.657895	0.64766	0.769083	0.757986	0.797918	0.678804	0.697336	0.660568	0.628931
S000498	0.438205	0.742723	0.5	0.363819	0.540405	0.239032	0.886785	0.237497	0.887258	0.317884	0.324054	0.668736	0.436484		S000498	0.641026	0.814975	0.645161	0.694444	0.683405	0.64766	0.918948	0.645862	0.919439	0.678804	0.697336	0.769889	0.628931
S000270	0.739803	0.5	0.5	0.514417	0.5	0.0243846	0.5	0.753839	0.749274	0.189862	0.486386	0.365593	0.5		S000270	0.791233	0.666667	0.645161	0.699887	0.657895	0.64766	0.688678	0.793515	0.841881	0.678804	0.697336	0.660568	0.628931
S000512	0.5	0.461913	0.5	0.5	0.858287	0.0924411	0.817129	0.420706	0.000997326	0.864472	0.720396	0.782775	0.5		S000512	0.641026	0.666667	0.645161	0.694444	0.89873	0.64766	0.869286	0.645862	0.0249332	0.895826	0.809434	0.834625	0.628931
S000146	0.304604	0.5	0.5	0.5	0.731582	0.5	0.698737	0.077964	0.0734183	0.736866	0.392505	0.673653	0.688751		S000146	0.641026	0.666667	0.645161	0.694444	0.799543	0.64766	0.798557	0.645862	0.714391	0.806605	0.697336	0.769889	0.740593
S000442	0.512512	0.5	0.510771	0.247737	0.807389	0.549545	0.0085865	0.767749	0.760513	0.5	0.817906	0.0872779	0.5		S000442	0.652881	0.666667	0.650663	0.694444	0.863517	0.664843	0.190811	0.799902	0.843565	0.678804	0.860954	0.660568	0.628931
S000200	0.5	0.067403	0.5	0.5	0.5	0.5	0.5	0.5	0.5	0.5	0.5	0.5	0.5		S000200	0.641026	0.666667	0.645161	0.694444	0.657895	0.64766	0.688678	0.645862	0.714391	0.678804	0.697336	0.660568	0.628931
S000232	0.5	0.195312	0.5	0.5	0.5	0.5	0.5	0.5	0.5	0.5	0.5	0.5	0.169891		S000232	0.641026	0.666667	0.645161	0.694444	0.657895	0.64766	0.688678	0.645862	0.714391	0.678804	0.697336	0.660568	0.628931
S000395	0.708671	0.755224	0.5	0.385778	0.913181	0.0271003	0.243283	0.00508684	0.724788	0.5	0.786405	0.682579	0.5		S000395	0.776996	0.816458	0.645161	0.694444	0.922405	0.64766	0.688678	0.508684	0.83309	0.678804	0.836601	0.773216	0.628931
S000148	0.365046	0.5	0.723644	0.484754	0.0300172	0.117799	0.5	0.5	0.733988	0.770026	0.772232	0.5	0.5		S000148	0.641026	0.666667	0.778112	0.694444	0.657895	0.64766	0.688678	0.645862	0.834077	0.814555	0.830077	0.660568	0.628931
S000508	0.5	0.387173	0.334134	0.164733	0.5	0.362335	0.716745	0.72216	0.5	0.421118	0.756431	0.692028	0.5		S000508	0.641026	0.666667	0.645161	0.694444	0.657895	0.64766	0.814483	0.788449	0.714391	0.678804	0.830077	0.773216	0.628931
S000123	0.5	0.372353	0.5	0.5	0.5	0.5	0.0129333	0.5	0.5	0.5	0.5	0.325938	0.5		S000123	0.641026	0.666667	0.645161	0.694444	0.657895	0.64766	0.215555	0.645862	0.714391	0.678804	0.697336	0.660568	0.628931
S000012	0.5	0.195312	0.5	0.5	0.5	0.5	0.5	0.5	0.178723	0.5	0.5	0.5	0.5		S000012	0.641026	0.666667	0.645161	0.694444	0.657895	0.64766	0.688678	0.645862	0.714391	0.678804	0.697336	0.660568	0.628931
S000111	0.5	0.485636	0.5	0.524442	0.0784073	0.470695	0.5	0.5	0.5	0.5	0.508281	0.437474	0.5		S000111	0.641026	0.666667	0.645161	0.703949	0.657895	0.64766	0.688678	0.645862	0.714391	0.678804	0.697336	0.660568	0.628931
S000278	0.5	0.485636	0.453395	0.5	0.5	0.0589094	0.5	0.469964	0.5	0.505709	0.508281	0.5	0.5		S000278	0.641026	0.666667	0.645161	0.694444	0.657895	0.64766	0.688678	0.645862	0.714391	0.678804	0.697336	0.660568	0.628931
S000109	0.403154	0.434329	0.5	0.5	0.44845	0.5	0.412922	0.5	0.5	0.5	0.5	0.386684	0.5		S000109	0.641026	0.666667	0.645161	0.694444	0.657895	0.64766	0.688678	0.645862	0.714391	0.678804	0.697336	0.660568	0.628931
S000203	0.5	0.5	0.5	0.813152	0.00703984	0.768537	0.762778	0.448014	0.0290837	0.509899	0.514357	0.392464	0.753443		S000203	0.641026	0.666667	0.645161	0.855949	0.351992	0.813267	0.842848	0.645862	0.387783	0.679865	0.699806	0.660568	0.784836
S000363	0.5	0.434329	0.0267622	0.473001	0.5	0.5	0.412922	0.5	0.5	0.5	0.5	0.5	0.5		S000363	0.641026	0.666667	0.594716	0.694444	0.657895	0.64766	0.688678	0.645862	0.714391	0.678804	0.697336	0.660568	0.628931
S000180	0.247035	0.594366	0.245628	0.388141	0.336064	0.277932	0.5	0.5	0.820775	0.628041	0.632302	0.798795	0.539035		S000180	0.641026	0.720349	0.645161	0.694444	0.657895	0.64766	0.688678	0.645862	0.878414	0.737053	0.748287	0.840837	0.645551
S000376	0.5	0.067403	0.5	0.5	0.5	0.5	0.5	0.5	0.5	0.5	0.5	0.5	0.5		S000376	0.641026	0.666667	0.645161	0.694444	0.657895	0.64766	0.688678	0.645862	0.714391	0.678804	0.697336	0.660568	0.628931
S000352	0.454169	0.5	0.5	0.097875	0.5	0.5	0.464047	0.469964	0.5	0.505709	0.508281	0.5	0.453395		S000352	0.641026	0.666667	0.645161	0.694444	0.657895	0.64766	0.688678	0.645862	0.714391	0.678804	0.697336	0.660568	0.628931
S000086	0.5	0.781292	0.137538	0.813152	0.499714	0.161325	0.762778	0.767906	0.5	0.216261	0.5	0.117645	0.753443		S000086	0.641026	0.831161	0.645161	0.855949	0.657895	0.64766	0.842848	0.799902	0.714391	0.678804	0.697336	0.660568	0.784836
S000432	0.266352	0.5	0.5	0.33156	0.5	0.5	0.275303	0.5	0.5	0.5	0.5	0.5	0.5		S000432	0.641026	0.666667	0.645161	0.694444	0.657895	0.64766	0.688678	0.645862	0.714391	0.678804	0.697336	0.660568	0.628931
S000030	0.0511198	0.888881	0.665139	0.554645	0.5	0.0666734	0.419856	0.5	0.683355	0.745374	0.74908	0.144233	0.396493		S000030	0.641026	0.907022	0.739044	0.732647	0.657895	0.64766	0.688678	0.645862	0.808705	0.806605	0.830077	0.660568	0.628931
S000489	0.00260416	0.5	0.5	0.33156	0.5	0.5	0.5	0.5	0.5	0.5	0.5	0.5	0.5		S000489	0.260416	0.666667	0.645161	0.694444	0.657895	0.64766	0.688678	0.645862	0.714391	0.678804	0.697336	0.660568	0.628931
S000006	0.0111077	0.5	0.341176	0.410406	0.5	0.5	0.5	0.5	0.5	0.5	0.5	0.5	0.5		S000006	0.555383	0.666667	0.645161	0.694444	0.657895	0.64766	0.688678	0.645862	0.714391	0.678804	0.697336	0.660568	0.628931
S000400	0.000724167	0.5	0.453395	0.5	0.5	0.5	0.5	0.5	0.464793	0.505709	0.508281	0.5	0.5		S000400	0.144833	0.666667	0.645161	0.694444	0.657895	0.64766	0.688678	0.645862	0.714391	0.678804	0.697336	0.660568	0.628931
S000403	0.0767782	0.529135	0.496851	0.139208	0.5	0.514192	0.507534	0.5	0.508281	0.549162	0.551723	0.5	0.5		S000403	0.641026	0.679514	0.645161	0.694444	0.657895	0.64766	0.688678	0.645862	0.714391	0.702491	0.712361	0.660568	0.628931
S000422	0.454169	0.5	0.5	0.00403871	0.5	0.5	0.5	0.469964	0.5	0.5	0.508281	0.5	0.5		S000422	0.641026	0.666667	0.645161	0.115392	0.657895	0.64766	0.688678	0.645862	0.714391	0.678804	0.697336	0.660568	0.628931
S000080	0.304604	0.718683	0.5	0.5	0.378376	0.5	0.698737	0.32956	0.699433	0.5	0.73917	0.278976	0.303398		S000080	0.641026	0.798536	0.645161	0.694444	0.657895	0.64766	0.798557	0.645862	0.81805	0.678804	0.825888	0.660568	0.628931
S000273	0.5	0.628701	0.5	0.5	0.642473	0.614105	0.5	0.5	0.5	0.240352	0.5	0.581275	0.5		S000273	0.641026	0.720349	0.645161	0.694444	0.742744	0.718251	0.688678	0.645862	0.714391	0.678804	0.697336	0.696138	0.628931
S000387	0.379918	0.940151	0.803739	0.5	0.499562	0.223466	0.817129	0.221792	0.5	0.0598584	0.521976	0.5	0.607222		S000387	0.641026	0.941272	0.855041	0.694444	0.657895	0.64766	0.869286	0.645862	0.714391	0.678804	0.705373	0.660568	0.686126
S000143	0.454169	0.5	0.5	0.5	0.499835	0.470695	0.464047	0.5	0.5	0.505709	0.508281	0.437474	0.5		S000143	0.641026	0.666667	0.645161	0.694444	0.657895	0.64766	0.688678	0.645862	0.714391	0.678804	0.697336	0.660568	0.628931
S000263	0.170485	0.5	0.5	0.227635	0.5	0.5	0.5	0.5	0.5	0.5	0.5	0.5	0.5		S000263	0.641026	0.666667	0.645161	0.694444	0.657895	0.64766	0.688678	0.645862	0.714391	0.678804	0.697336	0.660568	0.628931
S000081	0.5	0.599578	0.567643	0.5	0.61352	0.157915	0.578237	0.584103	0.578977	0.200305	0.621777	0.551733	0.00963644		S000081	0.641026	0.720349	0.675766	0.694444	0.72606	0.64766	0.727571	0.691933	0.747067	0.678804	0.740211	0.684508	0.587403
S000223	0.107326	0.566691	0.534527	0.605045	0.5	0.122866	0.545184	0.55109	0.545929	0.5	0.58912	0.5	0.5		S000223	0.641026	0.699619	0.65991	0.73786	0.657895	0.64766	0.708031	0.676184	0.727906	0.678804	0.722952	0.660568	0.628931
S000470	0.5	0.566691	0.534527	0.605045	0.153345	0.551819	0.116463	0.5	0.545929	0.5	0.58912	0.518546	0.5		S000470	0.641026	0.699619	0.65991	0.73786	0.657895	0.664843	0.688678	0.645862	0.727906	0.678804	0.722952	0.660568	0.628931
S000431	0.5	0.736348	0.706913	0.770455	0.748999	0.362335	0.351423	0.72216	0.352643	0.754176	0.000100169	0.692028	0.334134		S000431	0.641026	0.813644	0.776828	0.828446	0.809729	0.64766	0.688678	0.788449	0.714391	0.806605	0.0100169	0.773216	0.628931
S000103	0.495886	0.816944	0.5	0.616463	0.5	0.524605	0.00844212	0.523337	0.5	0.5	0.589206	0.777309	0.201455		S000103	0.641026	0.846574	0.645161	0.742726	0.657895	0.64766	0.190811	0.654171	0.714391	0.678804	0.722952	0.834625	0.628931
S000122	0.5	0.80592	0.470676	0.5	0.5	0.50073	0.788162	0.49946	0.197675	0.561279	0.086253	0.5	0.5		S000122	0.641026	0.842472	0.645161	0.694444	0.657895	0.64766	0.856697	0.645862	0.714391	0.702491	0.697336	0.660568	0.628931
S000354	0.5	0.566691	0.5	0.605045	0.5	0.122866	0.545184	0.55109	0.5	0.5	0.58912	0.518546	0.5		S000354	0.641026	0.699619	0.645161	0.73786	0.657895	0.64766	0.708031	0.676184	0.714391	0.678804	0.722952	0.660568	0.628931
S000443	0.0534025	0.5	0.5	0.5	0.5	0.5	0.5	0.5	0.5	0.5	0.5	0.5	0.5		S000443	0.641026	0.666667	0.645161	0.694444	0.657895	0.64766	0.688678	0.645862	0.714391	0.678804	0.697336	0.660568	0.628931
S000175	0.0534025	0.5	0.5	0.5	0.5	0.5	0.5	0.5	0.5	0.5	0.5	0.5	0.5		S000175	0.641026	0.666667	0.645161	0.694444	0.657895	0.64766	0.688678	0.645862	0.714391	0.678804	0.697336	0.660568	0.628931
S000167	0.403154	0.5	0.0267622	0.5	0.5	0.5	0.5	0.5	0.5	0.454302	0.5	0.5	0.402389		S000167	0.641026	0.666667	0.594716	0.694444	0.657895	0.64766	0.688678	0.645862	0.714391	0.678804	0.697336	0.660568	0.628931
S000492	0.5	0.628701	0.5	0.666107	0.5	0.5	0.607576	0.613388	0.5	0.5	0.243981	0.5	0.5		S000492	0.641026	0.720349	0.645161	0.783655	0.657895	0.64766	0.740947	0.717412	0.714391	0.678804	0.697336	0.660568	0.628931
S000037	0.403154	0.5	0.5	0.5	0.5	0.0331989	0.412922	0.5	0.5	0.454302	0.5	0.5	0.5		S000037	0.641026	0.666667	0.645161	0.694444	0.657895	0.64766	0.688678	0.645862	0.714391	0.678804	0.697336	0.660568	0.628931
S000370	0.5	0.861989	0.838606	0.229116	0.5	0.5	0.123819	0.850838	0.00465025	0.5	0.5	0.5	0.838606		S000370	0.641026	0.884091	0.873548	0.694444	0.657895	0.64766	0.688678	0.864235	0.08455	0.678804	0.697336	0.660568	0.864542
S000298	0.5	0.5	0.265654	0.5	0.308332	0.5	0.275303	0.5	0.5	0.5	0.5	0.5	0.5		S000298	0.641026	0.666667	0.645161	0.694444	0.657895	0.64766	0.688678	0.645862	0.714391	0.678804	0.697336	0.660568	0.628931
S000250	0.5	0.529135	0.5	0.567802	0.5	0.514192	0.00276899	0.51346	0.508281	0.549162	0.5	0.5	0.0762174		S000250	0.641026	0.679514	0.645161	0.732647	0.657895	0.64766	0.105851	0.645862	0.714391	0.702491	0.697336	0.660568	0.628931
S000013	0.5	0.5	0.5	0.5	0.0743545	0.5	0.5	0.5	0.5	0.5	0.5	0.5	0.5		S000013	0.641026	0.666667	0.645161	0.694444	0.657895	0.64766	0.688678	0.645862	0.714391	0.678804	0.697336	0.660568	0.628931
S000042	0.597837	0.628701	0.597073	0.666107	0.232159	0.614105	0.607576	0.192614	1.34352e-08	0.648142	0.650618	0.581275	0.597073		S000042	0.689218	0.720349	0.695706	0.783655	0.657895	0.718251	0.740947	0.645862	2.68704e-06	0.740733	0.753793	0.696138	0.679894
S000505	0.5	0.5	0.5	0.5	0.308332	0.5	0.5	0.5	0.00322258	0.5	0.5	0.5	0.5		S000505	0.641026	0.666667	0.645161	0.694444	0.657895	0.64766	0.688678	0.645862	0.0644517	0.678804	0.697336	0.660568	0.628931
S000421	0.535303	0.566691	0.5	0.605045	0.5	0.551819	0.116463	0.5	0.545929	0.58658	0.58912	0.00354441	0.534527		S000421	0.660867	0.699619	0.645161	0.73786	0.657895	0.664843	0.688678	0.645862	0.727906	0.702491	0.722952	0.141776	0.644009
S000465	0.5	0.5	0.5	0.5	0.00617902	0.5	0.5	0.2807	0.5	0.5	0.5	0.5	0.5		S000465	0.641026	0.666667	0.645161	0.694444	0.351992	0.64766	0.688678	0.645862	0.714391	0.678804	0.697336	0.660568	0.628931
S000127	0.568414	0.599578	0.567643	0.225143	0.0215059	0.5	0.5	0.5	0.578977	0.619266	0.621777	0.5	0.567643		S000127	0.668723	0.720349	0.675766	0.694444	0.657895	0.64766	0.688678	0.645862	0.747067	0.732859	0.740211	0.660568	0.66005
S000315	0.535303	0.566691	0.5	0.605045	0.5	0.5	0.116463	0.55109	0.117172	0.58658	0.5	0.518546	0.534527		S000315	0.660867	0.699619	0.645161	0.73786	0.657895	0.64766	0.688678	0.676184	0.714391	0.702491	0.697336	0.660568	0.644009
S000477	0.724351	0.752563	0.723644	0.5	0.5	0.0178786	0.5	0.116935	0.382733	0.452354	0.772232	0.33769	0.723644		S000477	0.778872	0.816458	0.778112	0.694444	0.657895	0.64766	0.688678	0.645862	0.714391	0.678804	0.830077	0.660568	0.761731
S000510	0.5	0.5	0.5	0.5	0.0743545	0.5	0.5	0.5	0.5	0.5	0.5	0.5	0.5		S000510	0.641026	0.666667	0.645161	0.694444	0.657895	0.64766	0.688678	0.645862	0.714391	0.678804	0.697336	0.660568	0.628931
S000424	0.5	0.5	0.5	0.5	0.308332	0.5	0.5	0.5	0.5	0.313839	0.5	0.5	0.265654		S000424	0.641026	0.666667	0.645161	0.694444	0.657895	0.64766	0.688678	0.645862	0.714391	0.678804	0.697336	0.660568	0.628931
S000124	0.597837	0.628701	0.172274	0.666107	0.5	0.614105	0.5	0.192614	0.60831	0.240352	0.650618	0.5	0.5		S000124	0.689218	0.720349	0.645161	0.783655	0.657895	0.718251	0.688678	0.645862	0.76517	0.678804	0.753793	0.660568	0.628931
S000177	0.5	0.5	0.5	0.5	0.499835	0.470695	0.464047	0.5	0.5	0.5	0.5	0.5	0.5		S000177	0.641026	0.666667	0.645161	0.694444	0.657895	0.64766	0.688678	0.645862	0.714391	0.678804	0.697336	0.660568	0.628931
S000105	0.754125	0.781292	0.753443	0.542332	0.499714	0.449274	0.762778	0.0317281	0.763427	0.5	0.0575078	0.739251	0.137538		S000105	0.800435	0.831161	0.805821	0.723109	0.657895	0.64766	0.842848	0.645862	0.843565	0.678804	0.697336	0.812198	0.628931
S000026	0.5	0.5	0.5	0.5	0.5	0.5	0.5	0.5	0.5	0.211803	0.5	0.157848	0.5		S000026	0.641026	0.666667	0.645161	0.694444	0.657895	0.64766	0.688678	0.645862	0.714391	0.678804	0.697336	0.660568	0.628931
S000411	0.5	0.5	0.5	0.5	0.5	0.5	0.0129333	0.5	0.5	0.5	0.5	0.00848693	0.5		S000411	0.641026	0.666667	0.645161	0.694444	0.657895	0.64766	0.215555	0.645862	0.714391	0.678804	0.697336	0.242484	0.628931
S000491	0.5	0.5	0.402389	0.5	0.5	0.5	0.5	0.418781	0.413661	0.5	0.456865	0.386684	0.5		S000491	0.641026	0.666667	0.645161	0.694444	0.657895	0.64766	0.688678	0.645862	0.714391	0.678804	0.697336	0.660568	0.628931
S000450	0.535303	0.566691	0.534527	0.605045	0.580771	0.5	0.00622349	0.5	0.545929	0.159963	0.58912	0.5	0.534527		S000450	0.660867	0.699619	0.65991	0.73786	0.707061	0.64766	0.177814	0.645862	0.727906	0.678804	0.722952	0.660568	0.644009
S000242	0.5	0.5	0.5	0.5	0.5	0.5	0.5	0.5	0.5	0.5	0.5	0.0467541	0.5		S000242	0.641026	0.666667	0.645161	0.694444	0.657895	0.64766	0.688678	0.645862	0.714391	0.678804	0.697336	0.660568	0.628931
S000511	0.5	0.5	0.5	0.5	0.5	0.5	0.412922	0.032906	0.413661	0.5	0.5	0.386684	0.5		S000511	0.641026	0.666667	0.645161	0.694444	0.657895	0.64766	0.688678	0.645862	0.714391	0.678804	0.697336	0.660568	0.628931
S000131	0.5	0.5	0.5	0.524442	0.5	0.5	0.0549769	0.5	0.0554091	0.0827985	0.508281	0.5	0.5		S000131	0.641026	0.666667	0.645161	0.703949	0.657895	0.64766	0.5759	0.645862	0.609621	0.678804	0.697336	0.660568	0.628931
S000433	0.5	0.5	0.5	0.5	0.5	0.5	0.5	0.2807	0.5	0.313839	0.5	0.5	0.265654		S000433	0.641026	0.666667	0.645161	0.694444	0.657895	0.64766	0.688678	0.645862	0.714391	0.678804	0.697336	0.660568	0.628931
S000157	0.5	0.5	0.5	0.5	0.5	0.5	0.17814	0.5	0.5	0.211803	0.5	0.5	0.5		S000157	0.641026	0.666667	0.645161	0.694444	0.657895	0.64766	0.688678	0.645862	0.714391	0.678804	0.697336	0.660568	0.628931
S000277	0.5	0.5	0.5	0.5	0.5	0.5	1.13e-07	0.5	0.5	0.454302	0.5	0.5	0.5		S000277	0.641026	0.666667	0.645161	0.694444	0.657895	0.64766	2.27e-05	0.645862	0.714391	0.678804	0.697336	0.660568	0.628931
S000386	0.5	0.5	0.5	0.5	0.5	0.5	0.5	0.5	0.5	0.211803	0.5	0.5	0.169891		S000386	0.641026	0.666667	0.645161	0.694444	0.657895	0.64766	0.688678	0.645862	0.714391	0.678804	0.697336	0.660568	0.628931
S000102	0.648045	0.678149	0.647296	0.714343	0.691514	0.26392	0.657566	0.00301259	0.658282	0.317287	0.321352	0.63181	0.239037		S000102	0.732254	0.761965	0.729087	0.815174	0.772641	0.64766	0.769083	0.508684	0.797918	0.678804	0.697336	0.743306	0.628931
S000154	0.5	0.5	0.5	0.5	0.5	0.357854	0.5	0.357146	0.5	0.391966	0.5	0.5	0.341176		S000154	0.641026	0.666667	0.645161	0.694444	0.657895	0.64766	0.688678	0.645862	0.714391	0.678804	0.697336	0.660568	0.628931
S000033	0.5	0.5	0.5	0.5	0.5	0.5	0.5	0.5	0.5	0.5	0.000670462	0.5	0.5		S000033	0.641026	0.666667	0.645161	0.694444	0.657895	0.64766	0.688678	0.645862	0.714391	0.678804	0.0335231	0.660568	0.628931
S000375	0.5	0.5	0.5	0.5	0.5	0.5	0.5	0.5	0.5	0.5	0.0786772	0.5	0.5		S000375	0.641026	0.666667	0.645161	0.694444	0.657895	0.64766	0.688678	0.645862	0.714391	0.678804	0.697336	0.660568	0.628931
S000067	0.5	0.529135	0.5	0.567802	0.543307	0.514192	0.507534	0.51346	0.508281	0.549162	1.30112e-14	0.5	0.5		S000067	0.641026	0.679514	0.645161	0.732647	0.683405	0.64766	0.688678	0.645862	0.714391	0.702491	2.60223e-12	0.660568	0.628931
S000001	0.5	0.5	0.5	0.5	0.5	0.5	0.5	0.5	0.5	0.5	0.0786772	0.5	0.5		S000001	0.641026	0.666667	0.645161	0.694444	0.657895	0.64766	0.688678	0.645862	0.714391	0.678804	0.697336	0.660568	0.628931
S000452	0.5	0.5	0.5	0.5	0.5	0.5	0.5	0.5	0.5	0.5	0.0786772	0.5	0.5		S000452	0.641026	0.666667	0.645161	0.694444	0.657895	0.64766	0.688678	0.645862	0.714391	0.678804	0.697336	0.660568	0.628931
S000426	0.5	0.5	0.265654	0.5	0.5	0.5	0.5	0.2807	0.5	0.5	0.316258	0.5	0.5		S000426	0.641026	0.666667	0.645161	0.694444	0.657895	0.64766	0.688678	0.645862	0.714391	0.678804	0.697336	0.660568	0.628931
S000481	0.5	0.5	0.5	0.5	0.5	0.5	0.5	0.5	0.5	0.5	0.0786772	0.5	0.5		S000481	0.641026	0.666667	0.645161	0.694444	0.657895	0.64766	0.688678	0.645862	0.714391	0.678804	0.697336	0.660568	0.628931
S000296	0.5	0.5	0.0267622	0.5	0.5	0.419506	0.5	0.5	0.413661	0.5	0.456865	0.5	0.5		S000296	0.641026	0.666667	0.594716	0.694444	0.657895	0.64766	0.688678	0.645862	0.714391	0.678804	0.697336	0.660568	0.628931
S000436	0.5	0.5	0.169891	0.5	0.5	0.5	0.5	0.5	0.5	0.5	0.213952	0.5	0.5		S000436	0.641026	0.666667	0.645161	0.694444	0.657895	0.64766	0.688678	0.645862	0.714391	0.678804	0.697336	0.660568	0.628931
S000458	0.5	0.5	0.341176	0.410406	0.5	0.5	0.5	0.5	0.5	0.5	0.394489	0.5	0.341176		S000458	0.641026	0.666667	0.645161	0.694444	0.657895	0.64766	0.688678	0.645862	0.714391	0.678804	0.697336	0.660568	0.628931
S000479	0.5	0.5	0.5	0.5	0.5	0.281369	0.5	0.5	0.5	0.5	0.316258	0.5	0.265654		S000479	0.641026	0.666667	0.645161	0.694444	0.657895	0.64766	0.688678	0.645862	0.714391	0.678804	0.697336	0.660568	0.628931
S000451	0.5	0.5	0.5	0.5	0.5	0.5	0.05759	0.5	0.5	0.5	0.5	0.5	0.5		S000451	0.641026	0.666667	0.645161	0.694444	0.657895	0.64766	0.5759	0.645862	0.714391	0.678804	0.697336	0.660568	0.628931
S000500	0.5	0.5	0.5	0.5	0.5	0.5	0.00317552	0.5	0.5	0.5	0.5	0.5	0.265654		S000500	0.641026	0.666667	0.645161	0.694444	0.657895	0.64766	0.105851	0.645862	0.714391	0.678804	0.697336	0.660568	0.628931
S000444	0.5	0.5	0.5	0.5	0.5	0.5	0.5	0.0601889	0.5	0.5	0.5	0.5	0.5		S000444	0.641026	0.666667	0.645161	0.694444	0.657895	0.64766	0.688678	0.645862	0.714391	0.678804	0.697336	0.660568	0.628931
S000351	0.5	0.5	0.169891	0.5	0.5	0.5	0.5	0.182786	0.5	0.5	0.5	0.5	0.5		S000351	0.641026	0.666667	0.645161	0.694444	0.657895	0.64766	0.688678	0.645862	0.714391	0.678804	0.697336	0.660568	0.628931
S000460	0.597837	0.628701	0.597073	8.13e-05	0.642473	0.614105	0.607576	0.5	0.0197315	0.648142	0.650618	0.581275	0.5		S000460	0.689218	0.720349	0.695706	0.00813129	0.742744	0.718251	0.740947	0.645862	0.281878	0.740733	0.753793	0.696138	0.628931
S000226	0.5	0.5	0.5	0.5	0.5	0.5	0.5	0.0601889	0.5	0.5	0.5	0.5	0.5		S000226	0.641026	0.666667	0.645161	0.694444	0.657895	0.64766	0.688678	0.645862	0.714391	0.678804	0.697336	0.660568	0.628931
S000281	0.5	0.5	0.5	0.227635	0.5	0.5	0.5	0.182786	0.5	0.5	0.5	0.5	0.5		S000281	0.641026	0.666667	0.645161	0.694444	0.657895	0.64766	0.688678	0.645862	0.714391	0.678804	0.697336	0.660568	0.628931
S000299	0.5	0.5	0.5	0.227635	0.5	0.5	0.5	0.182786	0.5	0.5	0.5	0.5	0.5		S000299	0.641026	0.666667	0.645161	0.694444	0.657895	0.64766	0.688678	0.645862	0.714391	0.678804	0.697336	0.660568	0.628931
S000438	0.5	0.5	0.5	0.00935157	0.5	0.5	0.5	0.2807	0.5	0.5	0.5	0.5	0.5		S000438	0.641026	0.666667	0.645161	0.208836	0.657895	0.64766	0.688678	0.645862	0.714391	0.678804	0.697336	0.660568	0.628931
S000184	0.5	0.5	0.0267622	0.5	0.5	0.419506	0.5	0.032906	0.5	0.5	0.5	0.5	0.5		S000184	0.641026	0.666667	0.594716	0.694444	0.657895	0.64766	0.688678	0.645862	0.714391	0.678804	0.697336	0.660568	0.628931
S000021	0.5	0.5	0.5	0.5	0.5	0.5	0.5	0.0601889	0.5	0.5	0.5	0.5	0.5		S000021	0.641026	0.666667	0.645161	0.694444	0.657895	0.64766	0.688678	0.645862	0.714391	0.678804	0.697336	0.660568	0.628931
S000256	0.5	0.5	0.5	0.5	0.5	0.5	0.5	0.0601889	0.5	0.5	0.5	0.5	0.5		S000256	0.641026	0.666667	0.645161	0.694444	0.657895	0.64766	0.688678	0.645862	0.714391	0.678804	0.697336	0.660568	0.628931
S000420	0.5	0.5	0.5	0.227635	0.5	0.5	0.5	0.182786	0.5	0.5	0.5	0.5	0.5		S000420	0.641026	0.666667	0.645161	0.694444	0.657895	0.64766	0.688678	0.645862	0.714391	0.678804	0.697336	0.660568	0.628931
S000486	0.5	0.5	0.0490582	3.12e-05	0.5	0.5	0.5	0.5	0.5	0.505709	0.508281	0.5	0.5		S000486	0.641026	0.666667	0.645161	0.00623126	0.657895	0.64766	0.688678	0.645862	0.714391	0.678804	0.697336	0.660568	0.628931
S000220	0.5	0.5	0.0530825	0.5	0.5	0.5	0.5	0.5	0.5	0.5	0.5	0.5	0.5		S000220	0.641026	0.666667	0.645161	0.694444	0.657895	0.64766	0.688678	0.645862	0.714391	0.678804	0.697336	0.660568	0.628931
S000216	0.5	0.5	0.0530825	0.5	0.5	0.5	0.5	0.5	0.5	0.5	0.5	0.5	0.5		S000216	0.641026	0.666667	0.645161	0.694444	0.657895	0.64766	0.688678	0.645862	0.714391	0.678804	0.697336	0.660568	0.628931
S000480	0.5	0.5	0.0530825	0.5	0.5	0.5	0.5	0.5	0.5	0.5	0.5	0.5	0.5		S000480	0.641026	0.666667	0.645161	0.694444	0.657895	0.64766	0.688678	0.645862	0.714391	0.678804	0.697336	0.660568	0.628931
S000119	0.5	0.5	0.5	0.5	0.5	0.5	0.5	0.5	0.057914	0.5	0.5	0.5	0.5		S000119	0.641026	0.666667	0.645161	0.694444	0.657895	0.64766	0.688678	0.645862	0.609621	0.678804	0.697336	0.660568	0.628931
S000406	0.5	0.5	0.5	0.5	0.5	0.5	0.5	0.5	0.057914	0.5	0.5	0.5	0.5		S000406	0.641026	0.666667	0.645161	0.694444	0.657895	0.64766	0.688678	0.645862	0.609621	0.678804	0.697336	0.660568	0.628931
S000034	0.5	0.5	0.5	0.5	0.5	0.5	0.5	0.5	0.057914	0.5	0.5	0.5	0.5		S000034	0.641026	0.666667	0.645161	0.694444	0.657895	0.64766	0.688678	0.645862	0.609621	0.678804	0.697336	0.660568	0.628931
S000032	0.5	0.5	0.5	0.0873406	0.5	0.5	0.5	0.5	0.5	0.5	0.5	0.5	0.5		S000032	0.641026	0.666667	0.645161	0.694444	0.657895	0.64766	0.688678	0.645862	0.714391	0.678804	0.697336	0.660568	0.628931
S000316	0.5	0.5	0.5	0.0873406	0.5	0.5	0.5	0.5	0.5	0.5	0.5	0.5	0.5		S000316	0.641026	0.666667	0.645161	0.694444	0.657895	0.64766	0.688678	0.645862	0.714391	0.678804	0.697336	0.660568	0.628931
S000404	0.5	0.5	0.5	0.0296622	0.5	0.5	0.5	0.5	0.5	0.5	0.5	0.5	0.0109736		S000404	0.641026	0.666667	0.645161	0.49437	0.657895	0.64766	0.688678	0.645862	0.714391	0.678804	0.697336	0.660568	0.587403
S000231	0.5	0.5	0.5	0.0873406	0.5	0.5	0.5	0.5	0.5	0.5	0.5	0.5	0.5		S000231	0.641026	0.666667	0.645161	0.694444	0.657895	0.64766	0.688678	0.645862	0.714391	0.678804	0.697336	0.660568	0.628931
S000405	0.5	0.5	0.5	0.0873406	0.5	0.5	0.5	0.5	0.5	0.5	0.5	0.5	0.5		S000405	0.641026	0.666667	0.645161	0.694444	0.657895	0.64766	0.688678	0.645862	0.714391	0.678804	0.697336	0.660568	0.628931
S000427	0.5	0.5	0.5	0.000991455	0.5	0.5	0.5	0.5	0.5	0.5	0.5	0.5	0.5		S000427	0.641026	0.666667	0.645161	0.0495728	0.657895	0.64766	0.688678	0.645862	0.714391	0.678804	0.697336	0.660568	0.628931
S000456	0.5	0.5	0.5	0.5	0.5	0.0142878	0.5	0.5	0.5	0.5	0.5	0.5	0.0109736		S000456	0.641026	0.666667	0.645161	0.694444	0.657895	0.64766	0.688678	0.645862	0.714391	0.678804	0.697336	0.660568	0.587403
S000471	0.5	0.5	0.5	0.5	0.5	0.5	0.5	0.5	0.5	0.5	0.5	0.5	0.0530825		S000471	0.641026	0.666667	0.645161	0.694444	0.657895	0.64766	0.688678	0.645862	0.714391	0.678804	0.697336	0.660568	0.628931
S000031	0.5	0.5	0.5	0.5	0.5	0.5	0.5	0.5	0.5	0.5	0.5	0.5	0.0530825		S000031	0.641026	0.666667	0.645161	0.694444	0.657895	0.64766	0.688678	0.645862	0.714391	0.678804	0.697336	0.660568	0.628931
S000419	0.5	0.5	0.5	0.5	0.5	0.5	0.5	0.5	0.5	0.5	0.5	0.5	0.0530825		S000419	0.641026	0.666667	0.645161	0.694444	0.657895	0.64766	0.688678	0.645862	0.714391	0.678804	0.697336	0.660568	0.628931
S000051	0.5	0.5	0.5	0.5	0.5	0.0605147	0.5	0.5	0.5	0.5	0.5	0.5	0.5		S000051	0.641026	0.666667	0.645161	0.694444	0.657895	0.64766	0.688678	0.645862	0.714391	0.678804	0.697336	0.660568	0.628931
S000029	0.5	0.5	0.5	0.5	0.5	0.0605147	0.5	0.5	0.5	0.5	0.5	0.5	0.5		S000029	0.641026	0.666667	0.645161	0.694444	0.657895	0.64766	0.688678	0.645862	0.714391	0.678804	0.697336	0.660568	0.628931
